# KhufuEnv, an auxiliary toolkit for building computational pipelines for plant and animal breeding

**DOI:** 10.1101/2025.03.28.645917

**Authors:** Hallie C. Wright, Catherine E. M. Davis, Josh Clevenger, Walid Korani

## Abstract

In the era of short and long read sequencing, vast amounts of DNA sequencing data are being generated. While a variety of tools exist for analyzing and manipulating genomics data, many have a finite number of tools, and thus, require users to depend on multiple sources for conducting analyses and processing data. An integrative environment of tools which is accessible to users of different computational backgrounds would facilitate more efficient data processing and level the playing field for researchers whose research depends on analyzing genomic data. We developed the KhufuEnv, an open-source, flexible, auxiliary environment for manipulating and analyzing genomic data, among other datasets, in the Unix environment. The KhufuEnv provides a buildable platform for constructing custom pipelines for several genomic analyses across different species. As a proof of concept, we demonstrate rapid *de novo* identification of previously characterized quantitative trait loci (QTL) and calculate the proportion of the genome containing runs of homozygosity (ROH) with in-house tools on published datasets. Additionally, we introduce our custom HapMap and PanMap file formats. The KhufuEnv can be exploited for a variety of applications and implemented for quick analysis, supporting users with minimal computational experience.
