## Supplementary File 2 for "KhufuEnv, an auxiliary toolkit for building computational pipelines for plant and animal breeding"

chr	pos	size	HairlessHit
Chr01	1	0	0
Chr01	599033	2	1
Chr01	15270178	2	1
Chr01	21408226	2	1
Chr01	25430472	5	1
Chr01	25430513	2	1
Chr01	25430514	2	1
Chr01	25430539	8	1
Chr01	25430549	2	1
Chr01	25430552	3	1
Chr01	26944552	4	1
Chr01	26992473	2	1
Chr01	26998898	2	1
Chr01	28336013	2	1
Chr01	28593961	5	1
Chr01	40041723	3	1
Chr01	42401691	2	1
Chr01	46639919	2	1
Chr01	48946400	2	1
Chr01	50193580	5	1
Chr01	62769267	3	1
Chr01	77450481	2	1
Chr01	79990271	2	1
Chr01	97434000	5	1
Chr01	98668714	2	1
Chr01	106299425	3	1
Chr01	106299427	7	1
Chr01	108876026	2	1
Chr01	110268069	2	1
Chr01	110974791	2	1
Chr01	122391086	2	1
Chr01	122678785	0	0
Chr02	1	0	0
Chr02	11908697	2	1
Chr02	15781351	2	1
Chr02	16316758	3	1
Chr02	28791359	2	1
Chr02	30204821	2	1
Chr02	59012990	7	1
Chr02	68978344	6	1
Chr02	70651585	5	1
Chr02	71469379	2	1
Chr02	85426708	0	0
Chr03	1	0	0
Chr03	18177026	14	1
Chr03	21064443	3	1
Chr03	23634369	5	1
Chr03	23634376	8	1
Chr03	26473228	2	1
Chr03	48626342	5	1
Chr03	49586306	3	1
Chr03	49669998	4	1
Chr03	53594358	3	1
Chr03	56474811	7	1
Chr03	63204623	2	1
Chr03	78294186	2	1
Chr03	83716040	2	1
Chr03	90480656	5	1
Chr03	91889043	0	0
Chr04	1	0	0
Chr04	11273717	7	1
Chr04	11638365	2	1
Chr04	13747328	5	1
Chr04	15477298	7	1
Chr04	15477300	13	1
Chr04	16839252	2	1
Chr04	22411098	2	1
Chr04	22851450	3	1
Chr04	27665486	3	1
Chr04	27665489	8	1
Chr04	29532209	2	1
Chr04	29984170	24	1
Chr04	32137123	20	1
Chr04	33872577	6	1
Chr04	33872579	2	1
Chr04	52841041	2	1
Chr04	75952785	2	1
Chr04	76792058	2	1
Chr04	88276631	0	0
Chr05	1	0	0
Chr05	15095345	2	1
Chr05	16679508	2	1
Chr05	18513871	14	1
Chr05	34275189	17	1
Chr05	34690243	2	1
Chr05	48515538	3	1
Chr05	68667147	2	1
Chr05	71023913	2	1
Chr05	72311129	2	1
Chr05	74297605	2	1
Chr05	78215154	2	1
Chr05	78215155	5	1
Chr05	81234524	3	1
Chr05	88915250	0	0
Chr06	1	0	0
Chr06	936818	3	1
Chr06	4890563	2	1
Chr06	5904949	2	1
Chr06	18592107	2	1
Chr06	19130725	2	1
Chr06	27631811	5	1
Chr06	42796732	2	1
Chr06	43209651	103	1
Chr06	60586578	2	1
Chr06	68919861	2	1
Chr06	69980849	2	1
Chr06	72207314	2	1
Chr06	72930457	3	1
Chr06	74438308	8	1
Chr06	77573801	0	0
Chr07	1	0	0
Chr07	1187663	8	1
Chr07	23629706	49	1
Chr07	28948118	2	1
Chr07	28981451	9	1
Chr07	30050537	4	1
Chr07	39841418	2	1
Chr07	45779768	3	1
Chr07	49661723	2	1
Chr07	50084127	6	1
Chr07	56615754	4	1
Chr07	63596899	13	1
Chr07	63596907	23	1
Chr07	70916281	2	1
Chr07	80974532	0	0
Chr08	1	0	0
Chr08	1015045	2	1
Chr08	8449414	8	1
Chr08	12076902	2	1
Chr08	13958347	37	1
Chr08	28987340	2	1
Chr08	31738394	2	1
Chr08	31768698	5	1
Chr08	32037410	2	1
Chr08	37055171	3	1
Chr08	40620678	2	1
Chr08	56204116	9	1
Chr08	56660711	9	1
Chr08	58259618	9	1
Chr08	63342312	2	1
Chr08	66534867	2	1
Chr08	72793045	4	1
Chr08	74330416	0	0
Chr08	74757752	2	1
Chr09	1	0	0
Chr09	2039988	2	1
Chr09	2039989	7	1
Chr09	2445172	22	1
Chr09	3741084	2	1
Chr09	4127662	5	1
Chr09	17354117	2	1
Chr09	19720680	2	1
Chr09	19764360	4	1
Chr09	22279315	2	1
Chr09	22954290	29	1
Chr09	28319502	4	1
Chr09	28319504	5	1
Chr09	28838852	20	1
Chr09	28838854	15	1
Chr09	30067597	99	1
Chr09	34243802	2	1
Chr09	34291037	5	1
Chr09	34612138	2	1
Chr09	37430673	2	1
Chr09	37460990	5	1
Chr09	37549648	6	1
Chr09	37549653	4	1
Chr09	38050518	2	1
Chr09	38869505	27	1
Chr09	44314026	2	1
Chr09	45773581	2	1
Chr09	45773585	17	1
Chr09	49430501	6	1
Chr09	58402574	24	1
Chr09	59975244	2	1
Chr09	61074082	0	0
Chr10	1	0	0
Chr10	4434179	2	1
Chr10	14261631	2	1
Chr10	15331231	2	1
Chr10	17207728	2	1
Chr10	21207479	20	1
Chr10	22438181	2	1
Chr10	24399628	5	1
Chr10	26091992	14	1
Chr10	27770713	5	1
Chr10	29661100	2	1
Chr10	32944214	3	1
Chr10	42680771	2	1
Chr10	42680774	2	1
Chr10	42680775	10	1
Chr10	42680777	46	1
Chr10	42680783	7	1
Chr10	44225791	2	1
Chr10	47714461	2	1
Chr10	47770362	2	1
Chr10	69331447	0	0
Chr11	1	0	0
Chr11	2154537	2	1
Chr11	31150047	2	1
Chr11	32023415	2	1
Chr11	32934205	2	1
Chr11	35089752	2	1
Chr11	63377751	2	1
Chr11	64974953	2	1
Chr11	68992743	2	1
Chr11	74389097	0	0
Chr12	1	0	0
Chr12	57825	3	1
Chr12	283997	12	1
Chr12	355379	2	1
Chr12	393115	23	1
Chr12	405534	7	1
Chr12	562294	2	1
Chr12	621303	3	1
Chr12	686478	5	1
Chr12	811937	6	1
Chr12	1095832	2	1
Chr12	1564118	2	1
Chr12	1832767	2	1
Chr12	2602217	2	1
Chr12	2700113	2	1
Chr12	2703520	2	1
Chr12	2720527	2	1
Chr12	2915889	4	1
Chr12	2920442	2	1
Chr12	3250736	26	1
Chr12	3250739	4	1
Chr12	3306664	5	1
Chr12	3360307	24	1
Chr12	3381383	2	1
Chr12	4389249	2	1
Chr12	4622593	2	1
Chr12	4828244	3	1
Chr12	4883195	5	1
Chr12	4898963	44	1
Chr12	4972907	2	1
Chr12	5019340	18	1
Chr12	5019343	14	1
Chr12	6112289	5	1
Chr12	29824742	2	1
Chr12	44241363	2	1
Chr12	57610899	4	1
Chr12	67399756	6	1
Chr12	68231684	24	1
Chr12	70696303	2	1
Chr12	70840982	2	1
Chr12	70840986	15	1
Chr12	72498081	0	0
Chr13	1	0	0
Chr13	924096	3	1
Chr13	1109930	33	1
Chr13	1109933	43	1
Chr13	1916282	2	1
Chr13	2441762	40	1
Chr13	2705567	5	1
Chr13	5691477	7	1
Chr13	11305103	3	1
Chr13	23134759	2	1
Chr13	26093360	2	1
Chr13	26093361	17	1
Chr13	27365388	3	1
Chr13	28597980	2	1
Chr13	30188491	6	1
Chr13	31055689	2	1
Chr13	32323091	2	1
Chr13	33079901	2	1
Chr13	34766744	2	1
Chr13	41319882	5	1
Chr13	43075096	2	1
Chr13	45526479	2	1
Chr13	54612926	2	1
Chr13	58757365	2	1
Chr13	58932692	31	1
Chr13	59098062	29	1
Chr13	61342295	6	1
Chr13	63241923	0	0
Chr14	1	0	0
Chr14	869300	3	1
Chr14	7159062	2	1
Chr14	7585464	13	1
Chr14	7793363	2	1
Chr14	10680018	2	1
Chr14	20942653	2	1
Chr14	27267190	5	1
Chr14	30103432	14	1
Chr14	30104040	9	1
Chr14	37402963	2	1
Chr14	48450823	3	1
Chr14	60966679	0	0
Chr15	1	0	0
Chr15	6848833	2	1
Chr15	19857887	6	1
Chr15	21444965	34	1
Chr15	22559197	2	1
Chr15	22705179	2	1
Chr15	22907419	4	1
Chr15	43399806	2	1
Chr15	47850011	84	1
Chr15	49797860	4	1
Chr15	49864538	2	1
Chr15	53411286	8	1
Chr15	56918500	2	1
Chr15	64190966	0	0
Chr15	64621817	2	1
Chr16	1	0	0
Chr16	1574437	17	1
Chr16	14657785	5	1
Chr16	18729215	2	1
Chr16	19841488	4	1
Chr16	42666861	2	1
Chr16	50276978	2	1
Chr16	59632846	0	0
Chr17	1	0	0
Chr17	6203098	2	1
Chr17	11830171	12	1
Chr17	19366238	3	1
Chr17	22244926	3	1
Chr17	25776760	4	1
Chr17	33520645	2	1
Chr17	38060821	38	1
Chr17	38403169	2	1
Chr17	39414480	2	1
Chr17	41868840	2	1
Chr17	42234670	5	1
Chr17	42563993	4	1
Chr17	51833941	3	1
Chr17	64289059	0	0
Chr18	1	0	0
Chr18	339084	4	1
Chr18	1426971	3	1
Chr18	3734866	2	1
Chr18	5310735	2	1
Chr18	10812602	7	1
Chr18	25897243	5	1
Chr18	26504646	15	1
Chr18	55844845	0	0
Chr19	1	0	0
Chr19	5071182	2	1
Chr19	25417283	4	1
Chr19	30297202	3	1
Chr19	30498046	42	1
Chr19	30498048	7	1
Chr19	33610654	2	1
Chr19	36504077	5	1
Chr19	53741614	0	0
Chr20	1	0	0
Chr20	18295453	101	1
Chr20	27273364	4	1
Chr20	45836783	3	1
Chr20	46222813	2	1
Chr20	48146024	3	1
Chr20	49772905	7	1
Chr20	51707116	3	1
Chr20	58134056	0	0
Chr21	1	0	0
Chr21	4331643	4	1
Chr21	14475557	2	1
Chr21	16137559	2	1
Chr21	16253715	2	1
Chr21	27489620	3	1
Chr21	29967119	21	1
Chr21	44590763	2	1
Chr21	44922899	3	1
Chr21	50858623	0	0
Chr22	1	0	0
Chr22	3141136	3	1
Chr22	11972467	24	1
Chr22	17838234	2	1
Chr22	24798916	4	1
Chr22	24798918	4	1
Chr22	24909961	2	1
Chr22	35005001	2	1
Chr22	35050503	24	1
Chr22	35050505	19	1
Chr22	35724185	8	1
Chr22	39904301	3	1
Chr22	41852028	6	1
Chr22	43833059	2	1
Chr22	57612275	12	1
Chr22	57612278	5	1
Chr22	57612279	2	1
Chr22	59163182	11	1
Chr22	59163185	3	1
Chr22	59163188	6	1
Chr22	61439934	0	0
Chr23	1	0	0
Chr23	502203	11	1
Chr23	19768080	2	1
Chr23	24488672	2	1
Chr23	43050467	5	1
Chr23	45576472	2	1
Chr23	46924111	10	1
Chr23	50806253	2	1
Chr23	51770994	3	1
Chr23	52294480	0	0
Chr24	1	0	0
Chr24	272390	2	1
Chr24	3934791	2	1
Chr24	12296975	2	1
Chr24	17914323	16	1
Chr24	21118833	4	1
Chr24	23532186	2	1
Chr24	23580721	2	1
Chr24	23881303	2	1
Chr24	27498290	2	1
Chr24	28004096	5	1
Chr24	28004097	2	1
Chr24	30049306	2	1
Chr24	30303605	3	1
Chr24	34368342	9	1
Chr24	36056382	5	1
Chr24	47698779	0	0
Chr25	1	0	0
Chr25	674749	5	1
Chr25	6963880	2	1
Chr25	8456031	2	1
Chr25	17741933	2	1
Chr25	19312707	2	1
Chr25	21120697	3	1
Chr25	30542154	2	1
Chr25	30563247	2	1
Chr25	31236066	2	1
Chr25	31410348	3	1
Chr25	31410356	3	1
Chr25	31891366	2	1
Chr25	35550215	2	1
Chr25	40956227	2	1
Chr25	48909734	3	1
Chr25	50151560	2	1
Chr25	51628933	0	0
Chr26	1	0	0
Chr26	10118047	5	1
Chr26	24653281	2	1
Chr26	38474672	2	1
Chr26	38964690	0	0
Chr27	1	0	0
Chr27	2969596	20	1
Chr27	3184102	3	1
Chr27	4611414	4	1
Chr27	7979058	2	1
Chr27	10689863	2	1
Chr27	11169073	6	1
Chr27	17482244	4	1
Chr27	19711467	2	1
Chr27	19894359	2	1
Chr27	20725604	16	1
Chr27	25360295	2	1
Chr27	25857426	3	1
Chr27	26882202	2	1
Chr27	27303560	2	1
Chr27	33307191	6	1
Chr27	33430286	8	1
Chr27	42037633	31	1
Chr27	42166297	4	1
Chr27	42652521	5	1
Chr27	44911453	2	1
Chr27	45553606	2	1
Chr27	45876710	0	0
Chr28	1	0	0
Chr28	852325	4	1
Chr28	1860629	2	1
Chr28	8742995	2	1
Chr28	8806391	2	1
Chr28	19149627	8	1
Chr28	23842648	2	1
Chr28	41182112	0	0
Chr28	41286615	4	1
Chr29	1	0	0
Chr29	542522	61	1
Chr29	2316993	2	1
Chr29	3148426	2	1
Chr29	24313488	6	1
Chr29	41845238	0	0
Chr30	1	0	0
Chr30	3943348	27	1
Chr30	4409245	7	1
Chr30	12577261	2	1
Chr30	13923091	2	1
Chr30	15396214	5	1
Chr30	15710076	2	1
Chr30	16602523	22	1
Chr30	17161794	2	1
Chr30	19767945	2	1
Chr30	19767946	2	1
Chr30	19933950	12	1
Chr30	19933954	19	1
Chr30	20015306	2	1
Chr30	20048212	2	1
Chr30	20107028	2	1
Chr30	20125056	2	1
Chr30	20579409	3	1
Chr30	20954769	2	1
Chr30	20962176	5	1
Chr30	20966306	2	1
Chr30	20969321	2	1
Chr30	20999846	5	1
Chr30	28013831	2	1
Chr30	33652441	2	1
Chr30	40214260	0	0
Chr31	1	0	0
Chr31	16224811	3	1
Chr31	21367817	2	1
Chr31	21797628	10	1
Chr31	22317195	37	1
Chr31	31432706	45	1
Chr31	35696426	3	1
Chr31	38019526	34	1
Chr31	39553168	2	1
Chr31	39895921	0	0
Chr32	1	0	0
Chr32	56447	3	1
Chr32	30332936	5	1
Chr32	30852829	3	1
Chr32	38810281	0	0
Chr33	1	0	0
Chr33	7734347	2	1
Chr33	10259646	2	1
Chr33	11380731	5	1
Chr33	11651587	5	1
Chr33	12808100	2	1
Chr33	30382487	2	1
Chr33	31377067	0	0
Chr34	1	0	0
Chr34	6896811	2	1
Chr34	10351404	2	1
Chr34	13177677	2	1
Chr34	34324180	2	1
Chr34	40992002	12	1
Chr34	42124431	0	0
Chr35	1	0	0
Chr35	1749920	2	1
Chr35	11342722	29	1
Chr35	11342725	29	1
Chr35	23814781	2	1
Chr35	24667688	8	1
Chr35	24718238	2	1
Chr35	26524999	0	0
Chr36	1	0	0
Chr36	2135864	8	1
Chr36	5264465	2	1
Chr36	9221712	4	1
Chr36	16891487	5	1
Chr36	25748259	3	1
Chr36	30538757	18	1
Chr36	30810995	0	0
Chr37	1	0	0
Chr37	10185942	5	1
Chr37	11258882	2	1
Chr37	16487581	3	1
Chr37	24465878	6	1
Chr37	29406507	6	1
Chr37	30902991	0	0
Chr38	1	0	0
Chr38	1220273	11	1
Chr38	12430809	3	1
Chr38	12655220	7	1
Chr38	15075370	3	1
Chr38	22428400	2	1
Chr38	22431054	13	1
Chr38	22480849	2	1
Chr38	23914537	0	0
