## Supplementary File 3 for "KhufuEnv, an auxiliary toolkit for building computational pipelines for plant and animal breeding"

breed	FROH
hairless	0.262196
hairless	0.185583
hairless	0.181582
hairless	0.139235
hairless	0.141134
hairless	0.228482
hairless	0.17343
hairless	0.134422
hairless	0.136261
hairless	0.13746
hairless	0.128499
bt	0.445248
bt	0.500865
bt	0.473463
bt	0.498484
bt	0.491219
bt	0.536334
bt	0.537873
bt	0.295439
bt	0.493509
bt	0.484866
bt	0.263063
bt	0.199517
bt	0.266577
bt	0.217586
bt	0.235273
bt	0.349247
bt	0.322607
bt	0.398291
bt	0.326223
bt	0.379809
bt	0.352861
bt	0.276155
bt	0.221592
bt	0.468673
bt	0.435846
bt	0.450104
bt	0.453154
bt	0.47305
bt	0.491269
bt	0.518475
bt	0.549666
bt	0.559607
hungary	0.294942
hungary	0.306261
hungary	0.258881
hungary	0.25972
hungary	0.317501
hungary	0.262399
hungary	0.254684
hungary	0.304807
hungary	0.280775
hungary	0.290215
hungary	0.303243
hungary	0.238896
hungary	0.312089
hungary	0.294456
hungary	0.269548
hungary	0.24756
hungary	0.345112
hungary	0.270413
hungary	0.307077
hungary	0.298819
hungary	0.291172
hungary	0.361432
hungary	0.359291
hungary	0.2842
hungary	0.293259
hungary	0.352853
hungary	0.248215
hungary	0.282797
hungary	0.259923
hungary	0.248134
hungary	0.291977
hungary	0.277293
hungary	0.346304
hungary	0.207492
hungary	0.335719
hungary	0.326435
hungary	0.28923
hungary	0.287003
hungary	0.329457
hungary	0.331238
hungary	0.328628
